# 3D mapping reveals a complex and transient interstitial matrix during murine renal development

**DOI:** 10.1101/2020.08.20.258152

**Authors:** Sarah N. Lipp, Kathryn R. Jacobson, David S. Hains, Andrew L. Schwarderer, Sarah Calve

**Author notes:** Address for Correspondence: Sarah Calve, Associate Professor of Mechanical Engineering, University of Colorado - Boulder, 1111 Engineering Dr., Boulder, CO 80309.

## Abstract

**Background:** The extracellular matrix (ECM) is a network of proteins and glycosaminoglycans that provides structural and biochemical cues to cells. In the kidney, the ECM is critical for nephrogenesis; however, the dynamics of ECM composition and how it relates to 3D structure during development is unknown.

**Methods:** Using embryonic day (E)14.5, E18.5, postnatal day (P)3, and adult kidneys, we fractionated proteins based on differential solubilities, performed liquid chromatography tandem-mass spectrometry, and identified changes in ECM protein content (matrisome). Decellularized kidneys were stained for ECM proteins and imaged in 3D using confocal microscopy.

**Results:** We observed an increase in interstitial ECM that connect the stromal mesenchyme to the basement membrane (TNXB, COL6A1, COL6A2, COL6A3) between the embryo and adult, and a transient elevation of interstitial matrix proteins (COL5A2, COL12A1, COL26A1, ELN, EMID1, FBN1, LTBP4, THSD4) at perinatal timepoints. Basement membrane proteins critical for metanephric induction (FRAS1, FREM2) were highest in the embryo, whereas proteins necessary for glomerular basement membrane integrity (COL4A3, COL4A4, COL4A5, LAMB2) were more abundant in the adult. 3D visualization revealed a complex interstitial matrix that dramatically changed over development, including the perinatal formation of fibrillar structures that appear to support the medullary rays.

**Conclusion:** By correlating 3D ECM spatiotemporal organization with global protein abundance, we identified novel changes in the interstitial matrix during kidney development. This new information regarding the ECM in developing kidneys offers the potential to inform the design of regenerative scaffolds that can guide nephrogenesis *in vitro*.

**Significance statement:** End-stage renal disease is increasing and there are a limited number of organs available for transplantation. Therefore, researchers have focused on understanding how cellular signaling influences kidney development to expand strategies to rebuild a kidney. However, the extracellular matrix (ECM), another critical component that biomechanically regulates nephrogenesis, has been largely neglected. This paper combines proteomics and 3D imaging of the murine kidney to resolve previously undescribed dynamics of the interstitial matrix in the cortex and corticomedullary junction during development. Combined with cell and growth factors, scaffolds modeled after the composition and organization of the developmental ECM have the potential to improve tissue engineering models of the kidney, like organoids.
