## Supplementary material for "3D mapping reveals a complex and transient interstitial matrix during murine renal development": Table S4

### Sheet: Summary
Table S4 from Lipp et al. 3D mapping reveals a complex and transient interstitial matrix during murine renal development
	Materials and settings and used for imaging the kidney ECM
	Sheet	Data Description
	decellularization	optimized tissue processing for decellularization
	antibodies	antibodies and stains used for immunohistochemistry and decellularization
	confocal settings	3D imaging specifications, settings, and locations
	staining pattern	summary of staining patterns observed in immunohistochemistry and decellularization

### Sheet: decellularization 
	optimized tissue processing for decellularization
		Tissue Processing	Time Decellularized	SDS Concentration (in 1x PBS with 0.02% sodium azide)
	E14.5	1% low melt agarose	3-4 days, 24 well dish with 1 ml SDS changed daily	0.0005
	E18.5	1% low melt agarose or not embedded	5-6 days, 24 well dish with 1 ml SDS changed daily	0.0005
	P3	3% low melt agarose or not embedded, bisected transversely	5-7 days, 24 well dish with 1 ml SDS changed daily	0.0005
	Adult	Transverse sections middle pole of the kidney	9 days, 6 well dish with 5 ml SDS changed daily	0.001

### Sheet: antibodies 
	antibodies and stains used for immunohistochemistry and decellularization (BM : basement membrane, IM: interstitial matrix)
	Antigen	Location	Host	Source	Catalog number	RRID	Lot	Initial Concentration	IHC	Decellularization
	COL4A1	BM	Rabbit polyclonal	Novus Biologicals	NB120-6586	AB_789360	42399	0.5 mg/ml (50% initial: 50% glycerol)	1:100	01:50:00
	COL5	IM	Goat polyclonal	Southern Biotech	1350-01	AB_2794740	A1517-WE68Z	0.4 mg/ml	1:100	01:50:00
	COL6	IM + BM	Rabbit polyclonal	Sigma-Aldrich	AB7821	AB_92257	32130061	1 mg/ml	NA	01:50:00
							328000064
	HSPG2	BM	Rat monoclonal IgG2A (clone A7L6)	Santa Cruz Biotechnology	Sc-33707	AB_627714	F2617 C2719	0.2 mg/ml	NA	01:50:00
	DBA	Cellular: developing collecting duct marker		Vector Laboratories	FL-1031-2	AB_2336394	ZF0607	2 mg/ml	01:50:00	NA
	WGA 488	BM + IM		Invitrogen	W11261			1 mg/ml	NA	1:100
	WGA 647	BM + IM		Invitrogen	W32466			1 mg/ml	NA	1:100
	Donkey-anti-rabbit IgG1 488			Invitrogen	A-21206	AB_2535792	2072687	2 mg/ml	1:500	1:500
	Goat-anti-rabbit IgG1 488			Invitrogen	A-11034	AB_2576217	1971418	2 mg/ml	1:500	1:500
	Donkey-anti-rat IgG 488			Invitrogen	A-21208	AB_2535794	1979698	2 mg/ml	1:500	1:500
	Donkey-anti-rabbit IgG 546			Invitrogen	A-10040	AB_2534016	1833519	2 mg/ml	1:500	1:500
	Donkey-anti-goat IgG1 555			Invitrogen	A-21432	AB_2535853	1932497	2 mg/ml	1:500	1:500
	Donkey-anti-rabbit IgG 647			Invitrogen	A-31573	AB_2536183	2083195	2 mg/ml	1:500	1:500
	Chicken-anti-rat IgG 647			Invitrogen	A-21472	AB_2535875	1889323	2 mg/ml	1:500	1:500
	MOM kit	MOM IgG blocking reagent		Vector Laboratories	BMK-2022		ZF3620			2 drops in 2.5 ml PBS
					30035		ZF0920
							ZF2602
		MOM protein concentrate reagent		Vector Laboratories	BMK-2022		ZF0417			600 µl in 7.5 ml PBS
					30045		ZF0718
	DAPI			Biotium	40011			1 mg/ml	1:500

### Sheet: confocal settings
3D imaging specifications, settings, and locations
	Objective NA	Pinhole	Pixels	Image size	μm/ pixel xy-resolution	μm z-axis intervals	Locations
10 × water immersion C- Apochromat	0.45	29 μm	2048×2048	1417.0 μm × 1417.0 μm	0.69 × 0.69	Tile: 50 μm	Tiles and medullary ray sheaths
			1024×1024 tile			Insets: 3.84 μm
40 × water immersion C-Apochromat	1.2	37 μm	2048×2048	354.2 μm × 354.2 μm	0.17 × 0.17	0.45 μm	cortex, corticomedullary junction, and medulla
63 × oil-immersion Plan-Apochromat	1.4	50 μm	2048×2048	224.92 μm × 224.92 μm	0.11 × 0.11	0.37 μm	E18.5 Glomeruli

### Sheet: staining pattern
	summary of staining patterns observed in immunohistochemistry and decellularization. Abbreviations: inner medulla (IM), outer stripe outer medulla (OSOM), inner stripe outer medulla (ISOM), cortex (C)
		E14.5	E18.5	P3	Adult
	COL5	interstitial matrix	interstitial matrix	interstitial matrix	interstitial matrix
		· fibers around the developing nephron and bowman’s capsule	· cortical: vertical fibers	· cortical: vertical fibers	· inner medulla, outer stripe outer medulla, inner stripe outer medulla, and cortex
		· glomeruli (weak capillary loop)	· fibers around the developing nephron and bowman’s capsule	· fibers around the developing nephron and bowman’s capsule	· mature glomeruli
		· blood vessels	· glomeruli (weak capillary loop)	· glomeruli (weak capillary loop, strong maturing glomeruli)	· blood vessels
			· medullary ray sheath fibers	· medullary ray sheath fibers
			· medulla (rungs of a ladder)	· medulla (rungs of a ladder)
			· blood vessels	· blood vessels
	COL4A1/ HSPG2	basement membrane	basement membrane	basement membrane	basement membrane
		· developing nephron from UB and cap mesenchyme to maturing glomerulus	· developing nephron from UB and cap mesenchyme to maturing glomerulus	· developing nephron from UB and cap mesenchyme to maturing glomerulus	· nephron including glomerulus
		· blood vessels	· blood vessels	· blood vessels	· blood vessels
	COL6	· cortical weak	interstitial matrix	interstitial matrix	interstitial matrix
			Cortical: vertical fibers	Cortical: vertical fibers
			medullary ray sheath fibers	medullary ray sheath fibers
			basement membrane	basement membrane
			developing nephron	developing nephron
